# Endogenous Retrovirus Loci and Induced Changes in Gene Expression in Japanese Indigenous Chickens

**DOI:** 10.1101/2024.08.05.606564

**Authors:** Shinya Ishihara, Jun-ichi Shiraishi, Saki Shimamoto, Daichi Ijiri

**Author notes:** Corresponding author: Shinya Ishihara, Address: Department of Animal Science, Nippon Veterinary and Life Science University, 1-7-1 Kyonancho, Musashino, Tokyo, Japan, 180-8602.

## Abstract

When retroviruses infect germ cells and are transmitted to offspring, they become endogenous retroviruses (ERVs), whose insertions influence the expression of nearby genes. This study aimed to identify the genomic loci of ERVs in commercial broiler (Ross308), Tosa-Jidori, and Yakido chickens as well as to elucidate their impact on neighboring gene expression. Whole-genome data were obtained using next-generation sequencing, and candidate ERV loci were identified using the RetroSeq software. The Integrative Genomics Viewer tool was used to confirm target site duplications (TSDs) as evidence of ERV insertions. All reads within 200 bp of these TSDs were extracted to create contigs, confirming the presence of ERV sequences in the contigs using BLASTN. Gene expression levels were estimated by focusing on genes located near the 172 identified ERV loci. Among these, 119 loci were detected in broiler chickens, 80 in Tosa-Jidori chickens, and 86 in Yakido chickens, with 28 loci shared among them. Moreover, of these 172 loci, 75 were located within or near genes. Significant differences in gene expression were observed for N-acetylated alpha-linked acidic dipeptidase 2, glypican 6, and phospholipid scramblase family member 5 depending on the presence of ERV insertions. These results suggest that ERV insertions may influence the expression of certain genes, providing insights into the genetic diversity and evolutionary background of commercial and indigenous chickens. Understanding the effects of ERV insertions on gene expression can inform future genetic research and poultry breeding programs aimed at improving health and productivity.
