## Supplementary material for "Endogenous Retrovirus Loci and Induced Changes in Gene Expression in Japanese Indigenous Chickens": Table S3

### Sheet: Sheet1
Table S3. The reference genome of avian ERVs used for contig mapping
Accession ID	Deffinition	Length
M31063	Chicken_endogenous_proviral_avian_retroviral_LTR,_clone_gp113	360
M31064	Chicken_endogenous_proviral_avian_retroviral_LTR,_clone_gp115	522
M31065	Chicken_endogenous_proviral_avian_retroviral_LTR,_clone_47.15	529
M31066	Chicken_endogenous_proviral_avian_retroviral_LTR,_clone_g17.5	492
AM418554	Gallus_gallus_partial_endogenous_retrovirus_EAV-0,_clone_pEAV5	5811
AM418553	Gallus_gallus_partial_endogenous_retrovirus_EAV-51,_clone_pEAV-E51	4787
AM418555	Gallus_gallus_partial_endogenous_retrovirus_EAV-0/E51,_clone_pEAV3	2785
NC_005947.1	Avian_endogenous_retrovirus_EAV-HP,_complete_genome	4302
AF125529	Gallus_gallus_clone_3A_avian_endogenous_virus_ev/J_gag/env_fusion_protein_gene,_partial_cds	2540
AJ623291	Avian_endogenous_retrovirus_EAV-HP_partial_proviral_genome,_clone_EAV-21-1	7278
MT263508	Gallus_gallus_endogenous_virus_Avian_leukosis_virus_subgroup_E_(ALVE)_clone_ALVE-TYR_genomic_sequence	7534
DQ280312	Gallus_gallus_MLV-related_endogenous_retrovirus,_complete_genome	9133
