## Supplementary material for "Endogenous Retrovirus Loci and Induced Changes in Gene Expression in Japanese Indigenous Chickens": Table S4

### Sheet: Sheet1
Supplemental Table 4. The TPM values from RNA-seq for each gene with ERV sequences identified in its vicinity or internally
Gene	Broiler1	Broiler2	Broiler3	Broiler4	Broiler5	Broiler6	Broiler7	Broiler8	Tosa1	Tosa2	Tosa3	Tosa4	Yakido1	Yakido2	Yakido3	Yakido4
LHFPL3	0.64	0.56	1.17	0.45	3.89	0.38	0	0.41	0	0.1	0	0	0	0	0	0.03
IL17REL	0.05	0	0	0	0	0	0.04	0	0.08	0	0	0.08	0.04	0.1	0	0.04
TMTC2	4.2	2.04	4.88	2.95	4.99	2.44	2.74	5.91	7.43	5.39	10.78	8.15	7.26	6.01	6.85	6.46
TMCC3	0.82	0.34	0.97	0.5	0.53	0.61	0.21	0.6	0.18	0.63	0.45	0.52	0.41	0.4	0.49	0.42
LSAMP	3.43	1.61	9.49	2.2	7.2	1.9	1	4.07	0.39	1.92	0.84	0.41	1.41	0.66	0.73	0.34
TMPRSS7	0	0.13	0.31	0	0.03	0	0	0	0	0.03	0	0.05	0.03	0.1	0	0
LOC101750283	0.05	0	0.1	0.02	0.02	0.08	0.02	0.05	0	0.07	0	0	0.03	0.04	0	0
CYYR1	1.57	0.37	1.21	0.88	1.29	1.65	0.7	1.38	0.44	0.59	0.28	0.51	0.48	0.4	0.61	0.43
LOC112529963	0.07	0	0.01	0.04	0.02	0.01	0.01	0.08	0.02	0.03	0.05	0.02	0.04	0.02	0.03	0.04
FGF14	0.14	0.04	0.29	0.1	0.32	0.12	0.19	0.43	0.06	0.12	0.16	0.14	0.03	0.11	0.12	0.11
GPC6	0.15	0.09	0.05	0.02	0.09	0.06	0.03	0.06	0.03	0.01	0	0	0.08	0.07	0.03	0.07
GPC5	0.1	0.03	0.21	0.03	0.08	0.01	0.05	0.1	0.04	0.18	0.04	0.02	0.04	0.01	0.02	0
SLC36A4	0.74	0.3	0.93	0.38	0.62	0.54	0.31	0.54	0.34	0.56	0.48	0.56	0.39	0.36	0.49	0.3
NAALAD2	4.9	3.21	4.66	2.56	3.13	3.05	2.98	4.06	1.62	4.01	2.63	2.33	1.2	1.24	0.68	1.73
FCHSD2	3.87	1.56	5.49	1.98	5.42	2.76	2.65	5.03	3.41	3.52	3.71	2.54	3.59	2.27	3.3	2.85
SLC22A13	1.98	0.63	2.35	0.95	1.51	1.07	0.89	1.41	0.67	1.28	1.03	0.79	0.49	0.59	0.81	0.82
NEBL	0.98	0.43	1.09	0.65	1.01	0.66	0.51	1.99	0.74	1.61	0.75	0.67	0.9	0.91	1.5	0.81
SUGCT	0.8	0.57	1.91	0.55	0.7	0.66	0.09	0.51	0.11	0.74	0.48	1.27	0.57	0.2	0.09	0.55
CNTNAP2	0.11	0.03	0.06	0.15	0.12	0.11	0.01	0.04	0.03	0.02	0	0.01	0.01	0.02	0.05	0.01
DNAH5	0	0.01	0	0.01	0.01	0	0	0.01	0.02	0.01	0	0	0	0	0.01	0
CDH7	0.53	0.14	1	0.18	1.22	0.2	0.16	0.76	0.07	0.23	0.28	0.23	0.47	0.16	0.15	0.49
PTPRM	7.36	3.16	13.22	4.88	10.03	5	5.16	9.31	8.46	7.62	9.65	10.09	10.72	8.62	8.96	10.23
LOC107052000	0.22	0.09	0.07	0.09	0.12	0.11	0.02	0.09	0.04	0.08	0.11	0.02	0.02	0.03	0.02	0
FAM92A	4.5	2.87	5.99	3.99	8.31	2.17	1.76	5.26	1.63	2.48	3.02	2.08	2.05	1.21	2.14	1.62
CSMD3	0	0.01	0	0.01	0	0.01	0	0	0	0	0.01	0	0.02	0	0	0
ZFAT	0.91	0.42	2.99	0.48	1.86	1	0.89	2.05	2.08	1.69	2.19	1.86	1.73	2.33	2.43	1.78
KIF26B	0.19	0.1	0.16	0.09	0.4	0.12	0	0.1	0.05	0.06	0.07	0.01	0.1	0.01	0.11	0.03
NKAIN2	0.21	0	0	0	0	0	0	0	0.09	0.8	0.32	0	1.04	0.28	0.19	0.49
NT5DC1	15.83	48.8	32.33	29.41	27.76	34.1	35.96	44.09	8.7	14.3	10.17	10.3	10.6	11.3	14.71	6.7
ADGRL3	1.52	1.02	2.73	0.83	3.09	0.9	0.25	1.42	0.88	1.15	1.05	0.81	1.68	0.93	0.79	0.94
PAICS	21.19	9.92	28.89	10.34	27.84	11.58	7.05	21.3	23.96	13.18	21.73	20.65	15.37	13.36	19.14	15.83
C4H4ORF50	0.04	0.01	0.04	0.02	0.02	0.01	0	0.01	0.03	0.04	0.04	0.04	0.06	0.04	0	0.01
NOP14	9.08	4.49	10.35	4.26	11.13	5.55	5.85	8	5.41	9.26	9.09	6.15	6.57	8.16	7.38	8.34
MRPP3	6.45	3.66	7.66	4.32	7.64	5.85	5.08	6.51	6.71	6.36	8.78	5.78	4.94	7.19	6.59	7.51
GAD1	0	0	0.06	0	0	0.1	0	0	0	0.1	0	0.03	0	0	0	0
SEMA5B	1.85	1.43	2.83	1.53	2.82	1.49	0.76	1.96	1.5	1.11	1.68	1.13	1.92	0.74	2.06	1.62
EPHX4	0.76	0.69	0.32	0.55	2.38	1.17	0	0.13	0	0.07	0.16	0	0	0	0	0
PLSCR5	0.02	0	0	0.03	0.06	0.04	0	0.02	0.01	0.01	0.01	0	0.04	0.04	0.04	0.05
BCHE	14.93	8.6	59.99	6.64	27.59	19.04	9.46	20.44	2.03	8.79	3.54	1.92	1.64	1.57	1.88	2.12
FBN1	21.35	7.93	27.23	19.94	26.52	14.67	9	23.95	12.68	19.68	24.6	9.92	24.27	16.71	19.82	10.23
SIL1	14.58	10.54	12.22	13.16	14.36	10.74	6.96	8.47	8.4	7.74	9.92	9.89	8.11	7.26	8.98	7.05
DOCK2	1.82	0.77	3.97	1.03	2.36	0.86	0.55	1.28	0.08	0.89	0.24	0.21	0.27	0.19	0.11	0.12
LOC112533555	0.45	0.55	0.26	0.08	0.38	0.3	0.22	0.18	0.47	0.16	0	0	0.08	0	0.43	0.29
CHMP4B	105.25	76.61	132.39	86.07	116.36	99.74	98.31	103.43	67.84	100.48	85.92	75.21	65.87	70.14	75.38	75.31
CDH4	4.73	1.74	5.61	2.56	5.82	4.25	3.26	7.81	4.82	4.87	7.57	6.36	7.64	5.18	5.74	4.9
B4GALT5	11.56	7.08	19.91	6	23.1	6.4	7.63	13.72	5.18	9.21	8.4	8.64	6.94	5.63	6.14	7.53
TTC12	1.12	1.69	1.81	0.85	1.56	1.3	0.42	1.8	0.51	1.22	0.61	0.26	0.74	0.43	0.54	0.58
PTPRD	0.88	0.41	1.13	0.48	1.36	0.45	0.24	0.85	0.3	0.7	0.53	0.32	0.58	0.27	0.45	0.4
AGTPBP1	7.86	3.48	9.08	4.34	6.34	6.3	5.23	8.77	2.34	9.99	4.42	5.02	5.36	4.84	12.83	5.43
NREP	414.57	233.32	445.69	362.04	486.32	328.18	235.88	354.72	515.75	411.22	719.14	509.24	229.45	322.95	494.47	259.06
PJA2	3.78	1.94	6.39	2.24	3.87	3.26	2.43	4.34	2.48	3.53	3.06	2.69	3.5	2.67	2.95	3.03
