## Supplementary material for "Endogenous Retrovirus Loci and Induced Changes in Gene Expression in Japanese Indigenous Chickens": Table S1

### Sheet: Sheet1
Supplemental Table 1. Sample information, mapping quality and Retroseq results.
ID	Scientific name	Breed name	Geographical location	Tissue	Instrument	Coverage	Total read	Mapped read	Mapped read ratio (%)	properly paired	not proper read	not proper read ratio (%)	Singleton	Singleton ratio (%)	Discover	Call	Filter7,8	Detected ERV
Broiler1	Gallus gallus domesticus	Broiler	Kagoshima, Japan	blood	Illumina NovoSeq6000	42.19	311956960	309996811	99.3717	303140968	6855843	0.0221159	445181	0.00143608	18591	355	190	57
Broiler2	Gallus gallus domesticus	Broiler	Kagoshima, Japan	blood	Illumina NovoSeq6000	54.61	405041769	402603987	99.3981	391560928	11043059	0.0274291	602046	0.00149538	41486	550	238	66
Broiler3	Gallus gallus domesticus	Broiler	Kagoshima, Japan	blood	Illumina NovoSeq6000	52.5	389456966	387050838	99.3822	376889636	10161202	0.0262529	566968	0.00146484	39057	518	208	56
Broiler4	Gallus gallus domesticus	Broiler	Kagoshima, Japan	blood	Illumina NovoSeq6000	40.39	298207079	296309164	99.3636	290800678	5508486	0.0185903	410821	0.00138646	17188	366	167	55
Broiler5	Gallus gallus domesticus	Broiler	Kagoshima, Japan	blood	Illumina NovoSeq6000	46.66	345269408	343148052	99.3856	333652020	9496032	0.0276733	511496	0.0014906	38586	528	227	55
Broiler6	Gallus gallus domesticus	Broiler	Kagoshima, Japan	blood	Illumina NovoSeq6000	40.76	300297272	298496358	99.4003	293143482	5352876	0.0179328	388204	0.00130053	14593	366	199	65
Broiler7	Gallus gallus domesticus	Broiler	Kagoshima, Japan	blood	Illumina NovoSeq6000	44.19	326762120	324929392	99.4391	316951704	7977688	0.0245521	438316	0.00134896	23412	409	200	58
Broiler8	Gallus gallus domesticus	Broiler	Kagoshima, Japan	blood	Illumina NovoSeq6000	46.11	342073381	339890003	99.3617	331409852	8480151	0.0249497	492682	0.00144953	29966	488	217	54
Tosa1	Gallus gallus domesticus	Tosa	Kochi, Japan	blood	Illumina NovoSeq6000	39.69	295313784	292643186	99.0957	287415470	5227716	0.0178638	465552	0.00159085	14365	364	173	63
Tosa2	Gallus gallus domesticus	Tosa	Kochi, Japan	blood	Illumina NovoSeq6000	41.83	308676011	306485346	99.2903	301055658	5429688	0.017716	417317	0.00136162	14396	348	182	53
Tosa3	Gallus gallus domesticus	Tosa	Kochi, Japan	blood	Illumina NovoSeq6000	40.26	297200683	295200700	99.3271	289941516	5259184	0.0178156	427613	0.00144855	13843	343	179	61
Tosa4	Gallus gallus domesticus	Tosa	Kochi, Japan	blood	Illumina NovoSeq6000	41.64	308714182	306041855	99.1344	300792762	5249093	0.0171516	456827	0.00149269	14004	388	205	63
Yakido1	Gallus gallus domesticus	Yakido	Mie, Japan	blood	Illumina NovoSeq6000	47.35	355413432	352200731	99.0961	345673750	6526981	0.018532	554585	0.00157463	17205	401	213	68
Yakido2	Gallus gallus domesticus	Yakido	Mie, Japan	blood	Illumina NovoSeq6000	57.46	430586371	426574560	99.0683	418118602	8455958	0.0198229	699143	0.00163897	19346	477	240	64
Yakido3	Gallus gallus domesticus	Yakido	Mie, Japan	blood	Illumina NovoSeq6000	38.6	285160952	282654951	99.1212	277621852	5033099	0.0178065	415001	0.00146822	12778	339	171	60
Yakido4	Gallus gallus domesticus	Yakido	Mie, Japan	blood	Illumina NovoSeq6000	39.18	291613903	289139580	99.1515	283437092	5702488	0.0197223	460059	0.00159113	12528	347	181	56
Mean	-	-	-	-	-	44.5888	3.30734e+08	3.28335e+08	99.2742	3.2135e+08	6.98497e+06	0.0209954	484488	0.00147119	21334	411.688	199.375	59.625
Min	-	-	-	-	-	38.6	285160952	282654951	99.0683	277621852	5033099	0.0171516	388204	0.00130053	12528	339	167	53
Max	-	-	-	-	-	57.46	430586371	426574560	99.4391	418118602	11043059	0.0276733	699143	0.00163897	41486	550	240	68
